# Lgr5+ telocytes are a signaling hub at the intestinal villus tip

**DOI:** 10.1101/850909

**Authors:** Keren Bahar Halpern, Hassan Massalha, Rachel K. Zwick, Andreas E. Moor, David Castillo-Azofeifa, Milena Rozenberg, Lydia Farack, Adi Egozi, Dan R. Miller, Inna Averbukh, Yotam Harnik, Noa Weinberg-Corem, Frederic J. de Sauvage, Ido Amit, Ophir D. Klein, Michal Shoshkes-Carmel, Shalev Itzkovitz

## Abstract

The intestinal epithelium is a structured organ composed of crypts harboring Lgr5+ stem cells, and villi harboring differentiated cells. Spatial transcriptomics have demonstrated profound zonation of epithelial gene expression along the villus axis, but the mechanisms shaping this spatial variability are unknown. Here, we combined laser capture micro-dissection and single cell RNA sequencing to uncover spatially zonated populations of mesenchymal cells along the crypt-villus axis. These included villus tip telocytes (VTTs) that express Lgr5, a gene previously considered a specific crypt epithelial stem cell marker. VTTs are elongated cells that line the villus tip epithelium and signal through Bmp morphogens and the non-canonical Wnt5a ligand. Their ablation strongly perturbs the zonation of enterocyte genes induced at the villus tip. Our study provides a spatially-resolved cell atlas of the small intestinal stroma and exposes Lgr5+ villus tip telocytes as regulators of the epithelial spatial expression programs along the villus axis.
