## Supplemental Table 4 for "Lgr5+ telocytes are a signaling hub at the intestinal villus tip"

### Sheet: villus tip telocytes
Supplementary Table 4
gene	p_val	avg_logFC	pct.1	pct.2	p_val_adj
Mfap5	7.06851e-24	1.82919	0.591	0.086	1.14658e-19
Igfbp6	5.60047e-23	1.61178	0.659	0.142	9.08453e-19
S100a6	3.10771e-20	1.27183	0.818	0.411	5.04101e-16
Ly6c1	1.00979e-17	1.54178	0.47	0.066	1.63798e-13
Gsn	2.88815e-17	0.872796	0.924	0.64	4.68487e-13
Tppp3	4.78956e-15	1.35398	0.462	0.086	7.76914e-11
S100a10	4.8976e-15	1.00323	0.697	0.259	7.9444e-11
Plac9a	9.58434e-15	1.18295	0.53	0.137	1.55468e-10
Fstl1	1.58502e-14	1.1605	0.758	0.416	2.57106e-10
Ly6a	6.16003e-14	0.897791	0.727	0.325	9.99219e-10
Cd248	3.49802e-13	1.51616	0.447	0.107	5.67415e-09
Igfbp4	5.8875e-13	0.947959	0.644	0.254	9.55011e-09
Timp2	1.15922e-12	0.893261	0.788	0.447	1.88037e-08
Crip1	2.45696e-12	1.11437	0.598	0.239	3.98543e-08
Fbln2	1.42633e-11	1.3901	0.432	0.117	2.31365e-07
Fbn1	1.47299e-11	0.988421	0.629	0.294	2.38933e-07
Gm9780	2.89977e-11	0.970389	0.447	0.122	4.70371e-07
Ly6c2	4.56702e-11	1.01604	0.341	0.056	7.40816e-07
Ebf1	4.83363e-11	1.21746	0.265	0.025	7.84064e-07
Inmt	1.703e-10	1.20764	0.424	0.122	2.76244e-06
Emilin2	2.34242e-10	1.47818	0.227	0.015	3.79964e-06
Angptl4	1.49367e-09	1.20979	0.288	0.051	2.42289e-05
Cd34	3.33899e-09	0.813469	0.644	0.31	5.41618e-05
Scara5	8.17866e-09	0.982762	0.417	0.137	0.000132666
Gfpt2	8.49261e-09	1.00916	0.235	0.03	0.000137759
S100a11	1.19965e-08	0.713743	0.652	0.345	0.000194596
Plxdc2	1.40901e-08	0.903346	0.318	0.071	0.000228556
Adgrd1	1.52049e-08	0.798419	0.273	0.051	0.000246639
Penk	1.63794e-08	0.825013	0.386	0.117	0.00026569
Nid1	1.69424e-08	0.902733	0.598	0.315	0.000274823
Timp3	1.74437e-08	1.0998	0.326	0.086	0.000282955
Anxa1	2.42456e-08	0.84234	0.523	0.228	0.000393287
Heg1	3.40955e-08	0.911904	0.356	0.102	0.000553063
Gm12854	3.85829e-08	0.760591	0.515	0.218	0.000625853
Islr	7.3148e-08	0.776567	0.477	0.198	0.00118653
Plac9b	1.46757e-07	0.941799	0.303	0.086	0.00238055
Gstm1	1.57965e-07	0.769115	0.636	0.355	0.00256236
Klf4	1.60283e-07	0.799843	0.258	0.051	0.00259994
Pcolce2	2.33021e-07	1.05556	0.364	0.132	0.00377984
Plat	3.23319e-07	0.914994	0.235	0.046	0.00524456
Marcks	4.16674e-07	0.782406	0.439	0.188	0.00675886
Fth1	4.56988e-07	0.518485	0.833	0.635	0.0074128
Gm20430	5.33366e-07	0.72187	0.561	0.289	0.00865172
Vim	8.02841e-07	0.577199	0.78	0.599	0.0130229
Axl	9.6007e-07	0.817356	0.5	0.259	0.0155733
Lima1	1.15795e-06	0.623744	0.273	0.071	0.018783
Gm10275	1.20773e-06	0.645219	0.629	0.345	0.0195906
Serpinf1	1.2297e-06	0.871334	0.348	0.132	0.019947
Gm6133	1.36416e-06	0.609847	0.53	0.259	0.022128
Anxa3	1.46533e-06	0.645836	0.205	0.036	0.0237691
Clec3b	1.62996e-06	0.661711	0.614	0.36	0.0264395
Gm11425	2.58688e-06	0.664953	0.508	0.249	0.0419618
Fndc1	2.86114e-06	0.566326	0.447	0.193	0.0464106
Anxa2	4.23548e-06	0.588305	0.447	0.208	0.0687038
Gm26384	8.08116e-06	0.461613	0.5	0.244	0.131084
Gm5963	8.2126e-06	0.589988	0.424	0.193	0.133217
Gm7665	1.38912e-05	0.491163	0.508	0.254	0.22533
Rpl35a-ps6	2.16002e-05	0.509748	0.621	0.381	0.350377
Osr1	2.25042e-05	0.674475	0.205	0.051	0.36504
Bicc1	2.60454e-05	0.802638	0.326	0.142	0.422483
Grik3	2.67655e-05	0.395928	0.621	0.371	0.434163
Rpl17	2.91986e-05	0.44996	0.689	0.467	0.473631
Gm6548	3.03808e-05	0.520561	0.402	0.188	0.492807
Gm20488	3.48874e-05	0.801125	0.265	0.096	0.565909
Ddah1	3.96316e-05	0.562135	0.492	0.259	0.642863
C3	4.89136e-05	0.283776	0.773	0.442	0.793427
Fbln5	4.96021e-05	0.730542	0.356	0.162	0.804596
Rpl12	5.29699e-05	0.508533	0.667	0.416	0.859225
Rpl35a	6.34717e-05	0.425576	0.689	0.467	1
Rpl36a	7.15316e-05	0.48626	0.523	0.305	1
Gm10155	7.76156e-05	0.520458	0.432	0.218	1
Lsp1	8.1722e-05	0.698	0.28	0.107	1
Ifi205	9.62205e-05	0.6827	0.288	0.117	1
Lama4	0.000101545	0.390739	0.265	0.096	1
S100a13	0.000108708	0.666265	0.265	0.102	1
Heph	0.00011408	0.427412	0.492	0.264	1
Pkhd1	0.000114812	0.525991	0.303	0.127	1
Rpl17-ps4	0.00012603	0.476462	0.492	0.274	1
Gm14336	0.000146718	0.436156	0.439	0.239	1
Nav1	0.000150558	0.590319	0.227	0.081	1
Rps11-ps5	0.000152017	0.536052	0.258	0.096	1
Gm7589	0.00015424	0.406919	0.364	0.162	1
Gm17214	0.000173629	0.579761	0.341	0.162	1
Rps12-ps10	0.000189135	0.498581	0.22	0.076	1
Gm10247	0.000208101	0.488833	0.341	0.157	1
Pde4d	0.000218654	0.355631	0.568	0.33	1
Ecm1	0.000219618	0.705431	0.379	0.193	1
Lpl	0.000225177	0.486973	0.341	0.157	1
Ahnak	0.000230622	0.727949	0.47	0.289	1
Ccdc80	0.000256909	0.410808	0.455	0.249	1
Gm8112	0.00026021	0.680278	0.273	0.122	1
Rpl14-ps1	0.00027267	0.404261	0.576	0.36	1
Gm11249	0.000281519	0.415999	0.348	0.173	1
Rps12-ps13	0.000307361	0.329251	0.682	0.503	1
Pmp22	0.000311047	0.584245	0.394	0.213	1
Rps21	0.000314336	0.387608	0.811	0.599	1
Prkcdbp	0.000316284	0.5238	0.318	0.147	1
Rnase4	0.00033303	0.37991	0.636	0.452	1
Spcs1	0.00036638	0.516283	0.227	0.086	1
RP24-471H15.4	0.000391122	0.47157	0.311	0.142	1
Gm10288	0.00039937	0.471954	0.424	0.234	1
Gm9843	0.000426562	0.469116	0.568	0.391	1
Rpl32-ps	0.000445152	0.316765	0.53	0.325	1
Rps12	0.000581881	0.354919	0.833	0.65	1
Gm11826	0.000609964	0.336975	0.553	0.34	1
Rpl14	0.000633721	0.467764	0.606	0.431	1
Gm10163	0.000645481	0.436686	0.288	0.132	1
Col14a1	0.000658234	0.344275	0.568	0.335	1
Gstp1	0.000660115	0.340685	0.326	0.162	1
Prss23	0.000672761	0.366571	0.508	0.294	1
Gm8129	0.000707793	0.519021	0.303	0.142	1
Rpl38	0.000755413	0.355684	0.652	0.497	1
Gm12778	0.000775483	0.454249	0.523	0.32	1
Loxl1	0.000800437	0.395536	0.379	0.213	1
Rpl17-ps9	0.000817202	0.397281	0.22	0.086	1
Gm9083	0.000818266	0.454028	0.492	0.299	1
Gm4963	0.000831499	0.451272	0.318	0.162	1
Gm5239	0.00084893	0.357332	0.409	0.218	1
Lgals1	0.000860062	0.368387	0.568	0.386	1
Gm11703	0.000896245	0.437995	0.439	0.269	1
Gm10237	0.000935559	0.341921	0.553	0.355	1
Gm11472	0.000979851	0.543302	0.311	0.157	1
Gm5093	0.00100816	0.368369	0.508	0.315	1
Fau	0.00101403	0.384079	0.591	0.391	1
Rps23-ps1	0.00102504	0.29689	0.735	0.558	1
Emp1	0.00105655	0.606567	0.288	0.142	1
S100a16	0.00109081	0.521355	0.227	0.096	1
Rpl21-ps4	0.00109877	0.471089	0.242	0.107	1
Rpl31-ps10	0.00114927	0.729796	0.288	0.152	1
Rps12-ps3	0.00116278	0.523927	0.227	0.096	1
Rpl36-ps10	0.00116602	0.568699	0.235	0.107	1
Cd81	0.00117552	0.295188	0.371	0.193	1
Rpl17-ps10	0.00118919	0.507129	0.356	0.208	1
Mir703	0.00122382	0.280266	0.72	0.533	1
Tspo	0.00123499	0.476172	0.242	0.107	1
Rpl27-ps2	0.00123604	0.411612	0.265	0.122	1
Tmsb4x	0.00126253	0.291961	0.773	0.629	1
Gm5121	0.00129167	0.5158	0.303	0.147	1
Rps23-ps2	0.0013406	0.323271	0.644	0.442	1
Rpl35a-ps7	0.00140681	0.426578	0.394	0.228	1
Emp3	0.00148675	0.475039	0.333	0.188	1
Fn1	0.00151515	0.34877	0.606	0.421	1
Rpl31-ps9	0.00161593	0.445217	0.333	0.188	1
Entpd2	0.001632	0.623931	0.22	0.096	1
Gm13268	0.00182126	0.36881	0.295	0.142	1
Fam126a	0.00193571	0.399732	0.379	0.208	1
Rps25	0.0019374	0.382917	0.667	0.467	1
Cd47	0.00196197	0.487879	0.341	0.183	1
Gm7384	0.00200943	0.428531	0.409	0.234	1
Rrm2b	0.00202175	0.306431	0.742	0.569	1
Gm14279	0.00204408	0.315312	0.409	0.234	1
Gm12918	0.00212183	0.310381	0.652	0.452	1
Rpl9-ps6	0.00213351	0.355692	0.523	0.355	1
Gm24276	0.00213729	0.35917	0.598	0.467	1
Rpl31-ps17	0.00217871	0.373928	0.545	0.365	1
Lamc1	0.0022902	0.402154	0.348	0.193	1
Gm37688	0.00239273	0.394917	0.273	0.132	1
Rpl19-ps1	0.00247723	0.365481	0.371	0.208	1
Gas1	0.00249804	0.460989	0.235	0.107	1
Cd9	0.00256146	0.418828	0.242	0.117	1
Gm11824	0.00261968	0.367304	0.424	0.259	1
RP23-212H18.2	0.00295429	0.441718	0.311	0.168	1
Snx18	0.00297359	0.460386	0.212	0.096	1
Rpl35a-ps5	0.00299705	0.314442	0.303	0.157	1
Gm9396	0.00305423	0.481905	0.28	0.147	1
Gm7867	0.00305812	0.448735	0.227	0.107	1
Rpl19-ps11	0.00313633	0.356232	0.477	0.294	1
Rpl11	0.00324282	0.336502	0.591	0.416	1
Rps3a2	0.00327918	0.251402	0.689	0.518	1
Gdf10	0.00347664	0.303204	0.288	0.147	1
Rps19-ps13	0.00353916	0.374527	0.295	0.157	1
Rpl32	0.00364488	0.28524	0.652	0.497	1
Rpl21-ps8	0.00382238	0.324255	0.652	0.482	1
Gm12900	0.00387108	0.372269	0.341	0.198	1
Alpk1	0.00398122	0.33744	0.447	0.274	1
Gm8019	0.00398196	0.27862	0.417	0.239	1
Itm2b	0.00404609	0.324701	0.803	0.635	1
Rps12-ps5	0.0040716	0.404767	0.561	0.401	1
Akap12	0.00420896	0.44897	0.235	0.112	1
Rpl27-ps1	0.0042407	0.457702	0.265	0.142	1
Nup210l	0.00459075	0.266842	0.424	0.254	1
Rpl38-ps2	0.00461012	0.450502	0.583	0.447	1
Gm13680	0.00475212	0.339448	0.508	0.35	1
Rpl36-ps2	0.00475541	0.372381	0.508	0.355	1
Rpl38-ps1	0.00481923	0.328891	0.492	0.325	1
Gm14633	0.00486398	0.394382	0.348	0.203	1
Tpt1-ps5	0.00498879	0.40572	0.439	0.284	1
Rps12-ps24	0.00506724	0.406419	0.598	0.467	1
Gm6028	0.00508423	0.328799	0.288	0.152	1
RP23-54G21.3	0.00509305	0.307845	0.417	0.249	1
Rpl5	0.00510095	0.263953	0.591	0.421	1
Rpl31-ps20	0.00513826	0.353346	0.356	0.208	1
Arih1	0.00514788	0.428032	0.424	0.274	1
Ptrf	0.00553814	0.49433	0.333	0.198	1
Gm42814	0.00564454	0.261698	0.205	0.091	1
Gm7808	0.00590311	0.292947	0.553	0.381	1
RP24-490A22.9	0.00607077	0.33755	0.462	0.325	1
Pcolce	0.00611433	0.345971	0.538	0.381	1
Rps25-ps1	0.00643469	0.33652	0.485	0.32	1
Gm15710	0.00656413	0.320031	0.629	0.442	1
Gm10689	0.00660314	0.272753	0.598	0.437	1
Nmnat3	0.0066201	0.453965	0.205	0.096	1
Sulf2	0.00673912	0.352012	0.318	0.188	1
Rpl36-ps3	0.00680326	0.280181	0.364	0.223	1
Gm36964	0.00680682	0.362306	0.356	0.223	1
Rps23	0.00682008	0.268213	0.697	0.553	1
Cdc42	0.00698675	0.265751	0.333	0.193	1
RP24-74L7.3	0.00700901	0.381029	0.311	0.183	1
RP23-402P24.9	0.00764495	0.283435	0.432	0.269	1
Nfix	0.00783998	0.356499	0.371	0.239	1
Ecm2	0.00803087	0.555647	0.205	0.102	1
Traf5	0.00803231	0.340835	0.333	0.198	1
Gm15843	0.0083738	0.306481	0.432	0.274	1
Rpl31-ps8	0.00839082	0.273878	0.652	0.477	1
Rpl21	0.00879163	0.339777	0.712	0.553	1
Gm6450	0.00896072	0.411964	0.22	0.112	1
Gm11808	0.00904824	0.297178	0.553	0.386	1
Rpsa-ps12	0.00917946	0.276424	0.614	0.462	1
Gm8880	0.0093999	0.259898	0.303	0.173	1
Gm5614	0.00958154	0.419771	0.265	0.152	1
Gm12094	0.00963599	0.316289	0.432	0.279	1
Rps10-ps1	0.00964022	0.274167	0.561	0.406	1
Gm42845	0.00980682	0.348017	0.386	0.244	1
Gm17541	0.00993804	0.320235	0.25	0.132	1
Sri	0.00995185	0.389438	0.371	0.249	1
Slc43a3	0.00998295	0.510397	0.28	0.162	1

### Sheet: crypt teloyctes
gene	p_val	avg_logFC	pct.1	pct.2	p_val_adj
Mgp	3.40919e-27	1.5307	0.894	0.351	5.53004e-23
Grem1	1.62167e-26	2.21142	0.452	0.004	2.63052e-22
Sfrp1	2.76956e-25	1.69887	0.712	0.164	4.4925e-21
Dcn	1.00006e-23	0.854131	1	0.822	1.6222e-19
Fbln1	1.23904e-18	1.22818	0.808	0.333	2.00985e-14
C4b	3.48924e-18	1.85361	0.462	0.067	5.65989e-14
C4a	6.33818e-16	1.69201	0.433	0.071	1.02812e-11
Tmem176a	7.35939e-16	1.34861	0.567	0.138	1.19377e-11
Col3a1	3.25773e-14	0.765166	0.952	0.853	5.28436e-10
Col1a1	1.53811e-13	1.08237	0.904	0.711	2.49497e-09
Spon1	2.13043e-13	1.14031	0.356	0.044	3.45577e-09
Apoe	4.23029e-13	1.39709	0.433	0.093	6.86196e-09
Col1a2	6.6336e-13	0.884005	0.885	0.831	1.07604e-08
Tmem176b	8.34567e-13	0.93944	0.654	0.24	1.35375e-08
Fmo2	2.72413e-12	1.08446	0.529	0.156	4.41881e-08
C3	1.28057e-11	0.82459	0.808	0.467	2.07722e-07
C1qtnf3	4.05223e-11	1.1097	0.279	0.031	6.57312e-07
Fzd1	5.17646e-11	1.12685	0.298	0.044	8.39674e-07
Serping1	8.5972e-11	0.615397	0.913	0.68	1.39455e-06
Sparc	2.00358e-10	0.675182	0.962	0.889	3.25001e-06
Cfb	3.1592e-10	0.926607	0.25	0.027	5.12454e-06
Cfh	1.5665e-09	0.870863	0.385	0.102	2.54103e-05
Aebp1	2.13933e-09	1.29774	0.462	0.178	3.47021e-05
Spon2	2.36274e-09	0.99333	0.51	0.191	3.83261e-05
Serpina3n	5.33799e-09	0.887703	0.288	0.053	8.65875e-05
Fam198b	6.90643e-09	1.10333	0.375	0.107	0.000112029
Pbx1	5.26967e-08	0.972714	0.288	0.067	0.000854793
Htra3	1.88034e-07	0.565995	0.712	0.4	0.00305009
Ms4a4d	2.89154e-07	0.76183	0.481	0.196	0.00469037
Mfap4	3.60658e-07	1.07744	0.327	0.102	0.00585023
Cxcl12	4.04552e-07	0.747965	0.442	0.173	0.00656223
Lum	6.58203e-07	0.817896	0.615	0.387	0.0106767
Tgm2	7.08665e-07	0.91017	0.346	0.12	0.0114953
Scn7a	7.29001e-07	0.570847	0.327	0.102	0.0118251
Sepp1	7.72955e-07	0.539256	0.644	0.391	0.0125381
Mt1	2.99597e-06	0.995415	0.288	0.089	0.0485976
Matn2	3.98545e-06	0.863913	0.221	0.053	0.0646479
Pid1	9.07812e-06	0.73544	0.327	0.124	0.147256
Nupr1	1.44679e-05	0.958477	0.308	0.116	0.234684
Adh1	1.64244e-05	0.804979	0.25	0.076	0.26642
Bgn	2.15604e-05	0.50813	0.817	0.622	0.349732
Mgst1	2.76094e-05	0.862399	0.375	0.169	0.447852
Col14a1	3.76069e-05	0.603218	0.567	0.364	0.610022
Gpx3	5.23617e-05	0.43255	0.779	0.569	0.849359
Igfbp7	6.5646e-05	0.340965	0.885	0.76	1
Nfib	7.7337e-05	0.638933	0.433	0.227	1
Hsd11b1	0.000212612	0.456488	0.24	0.084	1
Colec12	0.00021263	0.785217	0.25	0.098	1
Prss23	0.0002329	0.56202	0.51	0.32	1
Svep1	0.000273244	0.517624	0.423	0.222	1
Mab21l2	0.000284649	0.630902	0.202	0.067	1
Wbp5	0.000324858	0.699847	0.269	0.111	1
Ctsl	0.000511856	0.469743	0.558	0.347	1
Cebpd	0.000539819	0.7324	0.288	0.138	1
Col15a1	0.000646505	0.577652	0.288	0.124	1
Ltbp4	0.000944841	0.3002	0.615	0.409	1
Mxra8	0.00114556	0.659781	0.346	0.196	1
Ctsb	0.0013574	0.551365	0.471	0.307	1
P2ry14	0.00143719	0.598825	0.231	0.098	1
H6pd	0.00186533	0.806962	0.202	0.084	1
Klf2	0.00211058	0.719588	0.221	0.098	1
Slco2b1	0.00227963	0.426163	0.202	0.08	1
C1ra	0.00240781	0.585091	0.462	0.302	1
Glul	0.00251841	0.7201	0.279	0.147	1
Sdf4	0.00255111	0.438089	0.24	0.107	1
Rab2a	0.00270306	0.734704	0.25	0.124	1
Pltp	0.00277733	0.749401	0.26	0.133	1
Scpep1	0.00288074	0.45278	0.279	0.142	1
Cilp	0.00344916	0.37486	0.327	0.178	1
Ccdc80	0.00384368	0.508135	0.433	0.284	1
Xdh	0.00427606	0.397918	0.202	0.089	1
H2-K1	0.00555968	0.561307	0.462	0.347	1
Ssr2	0.00585238	0.640865	0.212	0.102	1
Gm21974	0.00659717	0.326887	0.221	0.107	1
Igsf10	0.00673647	0.342917	0.279	0.151	1
Rarres2	0.00675377	0.478709	0.673	0.542	1
Abca8a	0.00772189	0.470733	0.212	0.107	1
Hmgcs2	0.00868667	0.473903	0.202	0.098	1
Npc2	0.00942982	0.498243	0.308	0.182	1

### Sheet: enteric mesothelial fibroblasts
gene	p_val	avg_logFC	pct.1	pct.2	p_val_adj
Tmem229a	8.29655e-27	1.90283	0.37	0	1.34578e-22
Thbs2	4.46172e-26	2.55135	0.63	0.04	7.23735e-22
Rgs5	7.34021e-26	2.61061	0.741	0.07	1.19065e-21
Ptn	1.04755e-22	2.06412	0.481	0.02	1.69924e-18
Kcnn3	2.80446e-22	2.25241	0.593	0.046	4.54911e-18
Fibin	8.1961e-22	2.31475	0.593	0.046	1.32949e-17
Slc12a2	9.44809e-22	2.04327	0.333	0.003	1.53257e-17
Pde3a	2.65574e-21	2.13032	0.63	0.063	4.30787e-17
Ppm1l	1.12368e-19	2.05068	0.333	0.007	1.82271e-15
Prkar2b	1.63445e-17	2.07109	0.407	0.023	2.65125e-13
Angptl2	1.08501e-16	2.26705	0.852	0.225	1.75999e-12
Gucy1a3	1.0748e-15	1.86377	0.556	0.07	1.74343e-11
Jam2	2.37749e-15	2.06315	0.519	0.063	3.85653e-11
Pla2g7	3.68824e-15	1.84565	0.333	0.017	5.98269e-11
Nrp2	1.49571e-14	2.22708	0.407	0.033	2.42619e-10
Abcc9	3.32889e-14	1.66664	0.37	0.026	5.39979e-10
Scg2	3.99147e-14	2.43734	0.222	0.003	6.47457e-10
Itpk1	5.37439e-14	1.92916	0.333	0.02	8.7178e-10
Gdf10	2.43436e-13	1.83981	0.704	0.159	3.94877e-09
Kcng4	3.0174e-12	1.61772	0.222	0.007	4.89453e-08
Atp5j	3.98635e-12	1.98698	0.667	0.172	6.46627e-08
Robo2	9.18103e-11	1.71311	0.333	0.033	1.48925e-06
Spock2	1.74935e-10	1.59034	0.37	0.046	2.83762e-06
Atp2a2	2.37635e-10	1.83127	0.556	0.132	3.85468e-06
S1pr3	9.91178e-10	1.963	0.296	0.03	1.60779e-05
Dbp	3.99312e-09	1.4512	0.259	0.023	6.47724e-05
Kitl	5.95362e-09	1.48555	0.259	0.023	9.65738e-05
Gm11966	8.09126e-09	1.80133	0.481	0.116	0.000131248
Adcyap1r1	1.90482e-08	1.46358	0.333	0.046	0.000308981
Fxyd6	2.28973e-08	1.55572	0.259	0.026	0.000371416
F2r	3.57492e-08	1.36578	0.333	0.05	0.000579887
Gucy1b3	2.24656e-07	1.51952	0.259	0.033	0.00364415
Ndufa4	1.16498e-06	1.50234	0.37	0.083	0.0188971
Nelfb	2.63317e-06	1.46065	0.222	0.03	0.0427126
Rgma	2.82785e-06	1.16279	0.259	0.04	0.0458706
Itpr1	2.86862e-06	1.30127	0.222	0.03	0.0465318
Lgi2	9.83425e-06	1.80892	0.407	0.126	0.159521
Pdgfra	1.07078e-05	1.34911	0.63	0.348	0.173691
Cdh11	1.20573e-05	1.01114	0.296	0.06	0.195581
Ramp1	4.0098e-05	0.736842	0.222	0.036	0.650429
Bmpr2	5.36425e-05	0.929865	0.259	0.053	0.870136
Atp2a3	5.58146e-05	0.679062	0.222	0.036	0.905369
Kctd12	7.18956e-05	1.42881	0.222	0.043	1
Pkd2	7.20267e-05	1.08045	0.37	0.109	1
Pbxip1	7.59373e-05	1.06772	0.37	0.109	1
Malat1	7.84986e-05	1.33319	0.741	0.427	1
Tnc	8.67011e-05	1.09273	0.333	0.093	1
Gm42416	8.77788e-05	1.10302	0.519	0.232	1
Abl1	9.08221e-05	1.43502	0.259	0.06	1
Ces1d	0.00010841	2.13265	0.259	0.063	1
Atp1b2	0.000108534	1.04961	0.222	0.043	1
Mn1	0.000134298	0.759128	0.222	0.043	1
Zmiz1	0.000237049	1.61103	0.259	0.066	1
Emilin1	0.000425491	1.19923	0.37	0.139	1
Ctnnd1	0.000433544	1.20268	0.222	0.053	1
Plpp1	0.00045108	0.732495	0.296	0.083	1
Tgfb1i1	0.000579708	1.05678	0.296	0.089	1
Scand1	0.000614153	1.43336	0.222	0.056	1
Serinc3	0.000786165	0.858381	0.481	0.215	1
Actn1	0.0010002	1.07914	0.222	0.06	1
Chodl	0.00117967	0.815346	0.222	0.056	1
Nrp1	0.00123355	1.18926	0.333	0.123	1
Macf1	0.00134519	1.01342	0.222	0.06	1
Emp1	0.00135735	0.889063	0.407	0.182	1
Cd81	0.00137732	0.967478	0.481	0.245	1
Lgals3bp	0.00141177	1.39619	0.407	0.185	1
Aldoa	0.00159107	1.56415	0.407	0.219	1
Gm4335	0.00196567	0.720737	0.296	0.099	1
Atp6v1f	0.00243497	1.23939	0.222	0.066	1
Gclm	0.00257134	0.86316	0.63	0.437	1
Gm28437	0.00422739	0.421899	0.889	0.881	1
Gm5601	0.00511475	0.966394	0.333	0.146	1
Vcl	0.00526202	1.08194	0.222	0.073	1
Chpf	0.00540562	1.10808	0.222	0.073	1
Pid1	0.00565584	0.853931	0.37	0.172	1
Smoc2	0.00576943	0.612209	0.407	0.195	1
Tmed7	0.00891451	0.966834	0.222	0.076	1

### Sheet: myofibroblasts
gene	p_val	avg_logFC	pct.1	pct.2	p_val_adj
Ednrb	7.10476e-39	3.23957	0.591	0.004	1.15246e-34
Adamdec1	2.64806e-28	1.59191	0.864	0.148	4.29542e-24
Acta2	1.97397e-26	2.55822	0.545	0.042	3.20198e-22
Tagln	1.21662e-25	2.08868	0.424	0.008	1.97348e-21
Emid1	3.93104e-20	1.78529	0.303	0	6.37654e-16
Bmp5	6.8219e-20	1.69477	0.318	0.004	1.10658e-15
Pdlim1	1.55485e-19	1.80719	0.545	0.087	2.52213e-15
Aldh1a2	4.09129e-17	1.67768	0.455	0.061	6.63648e-13
43712	9.77562e-17	1.83329	0.318	0.015	1.5857e-12
Nbl1	3.40297e-15	1.28092	0.758	0.3	5.51996e-11
Epas1	5.384e-15	1.47418	0.303	0.019	8.73339e-11
Bmp7	6.30866e-15	1.54893	0.258	0.008	1.02333e-10
Aldh1a1	3.51327e-14	1.69449	0.485	0.103	5.69888e-10
Mylk	1.04947e-13	1.55045	0.364	0.046	1.70235e-09
Gja1	4.51154e-13	1.37744	0.333	0.038	7.31817e-09
Myl9	7.81005e-13	1.95919	0.409	0.076	1.26687e-08
Cav1	8.71329e-13	1.52919	0.303	0.03	1.41338e-08
Fhl1	2.48229e-12	1.53841	0.636	0.262	4.02653e-08
Adam19	3.84715e-12	1.38538	0.242	0.015	6.24046e-08
Pdlim3	6.52489e-12	1.42168	0.212	0.008	1.0584e-07
Fhl2	2.60776e-11	0.991867	0.288	0.03	4.23005e-07
AW112010	3.19094e-11	1.92136	0.394	0.084	5.17602e-07
Fblim1	3.97451e-11	1.38518	0.212	0.011	6.44706e-07
Procr	4.51352e-11	1.37237	0.212	0.011	7.32138e-07
Cald1	5.09286e-11	1.42918	0.47	0.122	8.26114e-07
Tpm2	1.90062e-10	1.41065	0.273	0.034	3.083e-06
Col12a1	2.57597e-10	1.28766	0.212	0.015	4.17848e-06
Thbd	1.36215e-09	1.45625	0.424	0.125	2.20955e-05
Rbp4	1.85861e-09	1.38761	0.242	0.03	3.01485e-05
Mdk	2.32168e-09	1.37649	0.273	0.042	3.766e-05
Tnc	2.94691e-09	1.2771	0.318	0.061	4.78019e-05
Wfdc1	3.06521e-09	1.31685	0.348	0.076	4.97207e-05
Filip1l	3.65676e-09	1.09544	0.364	0.087	5.93163e-05
Tpm1	8.2538e-09	1.19682	0.409	0.122	0.000133885
Col6a1	1.11307e-08	0.899137	0.848	0.677	0.00018055
Bmp4	1.22744e-08	1.08682	0.394	0.114	0.000199103
mt-Rnr1	1.65892e-08	0.603193	0.985	0.798	0.000269094
Gm13889	2.97518e-08	1.14621	0.242	0.038	0.000482604
Srpx2	3.77373e-08	1.16311	0.258	0.046	0.000612137
Col6a2	5.28569e-08	0.941142	0.788	0.639	0.000857391
Tpm4	6.12819e-08	1.07056	0.455	0.16	0.000994053
Pmepa1	1.55911e-07	0.908295	0.485	0.19	0.00252904
Ifitm1	1.76161e-07	0.970397	0.409	0.133	0.0028575
Tgfbi	1.84839e-07	0.901396	0.424	0.144	0.00299827
Tcf4	1.90265e-07	1.11854	0.409	0.137	0.0030863
Rdh10	2.96192e-07	1.08993	0.212	0.034	0.00480453
Tsc22d1	8.27993e-07	0.79749	0.515	0.213	0.0134309
Myl6	1.1394e-06	0.838642	0.636	0.384	0.0184821
Ogn	1.34368e-06	1.17424	0.667	0.471	0.0217959
Plac8	1.65086e-06	1.02787	0.545	0.293	0.0267785
Myh9	1.91941e-06	0.910832	0.303	0.087	0.0311348
Fabp2	2.05875e-06	0.866075	0.273	0.068	0.033395
Ece1	2.42302e-06	1.08547	0.212	0.042	0.0393038
Pdgfra	2.99918e-06	0.663192	0.591	0.316	0.0486498
Gm43841	3.41583e-06	1.28716	0.212	0.046	0.0554082
Ly6e	7.53395e-06	0.904319	0.621	0.361	0.122208
43715	1.09023e-05	0.759081	0.394	0.156	0.176846
Myl12a	1.28622e-05	0.827749	0.515	0.285	0.208638
Gm10080	1.35964e-05	0.865798	0.561	0.335	0.220547
Minos1	1.44811e-05	0.924888	0.333	0.118	0.234897
Cox6c	1.61339e-05	1.16592	0.394	0.175	0.261709
Tmem176b	1.82016e-05	0.727786	0.591	0.316	0.295248
Tmem119	2.26408e-05	0.900335	0.333	0.125	0.367256
mt-Cytb	2.35566e-05	0.521668	0.894	0.783	0.382112
mt-Rnr2	2.77864e-05	0.412151	0.924	0.909	0.450723
Dkk3	2.94138e-05	0.71307	0.318	0.11	0.477121
Fn1	3.68605e-05	0.654871	0.682	0.449	0.597914
Gpx3	3.7789e-05	0.527186	0.788	0.597	0.612976
Gm5526	4.36276e-05	0.868607	0.53	0.335	0.707683
Ccl11	5.58832e-05	1.02575	0.439	0.247	0.906482
Ubb	0.000113167	0.559669	0.773	0.658	1
Gm9800	0.000142252	0.710467	0.545	0.369	1
Sparcl1	0.000205262	0.930741	0.394	0.205	1
Tmsb10	0.000219363	0.544084	0.803	0.643	1
Gm29216	0.00022916	0.35762	0.939	0.867	1
Gm28661	0.000365259	0.396626	0.955	0.837	1
Dstn	0.000533111	0.725988	0.439	0.262	1
Pcsk6	0.000976277	0.821656	0.288	0.129	1
Actn4	0.00104701	0.971207	0.303	0.144	1
Nap1l1	0.00153828	0.742948	0.273	0.129	1
Ctnna1	0.00158654	0.788782	0.212	0.084	1
Apoa1	0.00176678	0.725446	0.227	0.087	1
Aldh1a3	0.00185165	0.899789	0.258	0.118	1
Gm10925	0.00205583	0.304879	0.955	0.894	1
Gm28437	0.0021076	0.360191	0.924	0.871	1
Igfbp7	0.00337623	0.346025	0.864	0.783	1
Cyb5r3	0.00340919	0.794189	0.227	0.103	1
Ptma	0.00388863	0.646834	0.5	0.392	1
Uqcrh	0.00452512	0.442146	0.333	0.175	1
Gm42418	0.00544081	0.364606	0.985	0.985	1
Cfl1	0.0056586	0.69628	0.394	0.247	1
Twsg1	0.00582104	0.801659	0.273	0.148	1
Gm13340	0.00782932	0.279564	0.909	0.821	1
