## Supplemental Table 7 for "Lgr5+ telocytes are a signaling hub at the intestinal villus tip"

### Sheet: Table S7
Supplementary Table 7
Lgr5					Egfr			Rspo3			Gfp			Wnt2b
1	AAGGACAGGAGCATGTGGAC	49	TCTTGAGCTCTGGGAAGTTT		1	TCTTGAGCTCTGGGAAGTTT		1	CAAATTGTCCGAACACAGCC		1	TCCTCGCCCTTGCTCACCAT		1	GGATGTTGTCACAGATCACT
2	TCACAGTGACAGTGTGATGG	50	GGTAAGCAGATGGCATTTCT		2	GGTAAGCAGATGGCATTTCT		2	GGACCGGGAAACCAACAATT		2	TGGGCACCACCCCGGTGAAC		2	TACTGAGCGCATGATGTCTG
3	TGAAGACGCTGAGGTTGGAG	51	TATAGACATTCTCACACCCC		3	TATAGACATTCTCACACCCC		3	TGCTGTGATGGCAAGCGAAG		3	TCGCCGTCCAGCTCGACCAG		3	ATAGCATAGACGAACGCTGC
4	ATACTGAGGTCCAGGTAGGA	52	CGTCGTCTTTATTCCATTGG		4	CGTCGTCTTTATTCCATTGG		4	AGAAAAACCAGAGCAGCGGG		4	GCTGAACTTGTGGCCGTTTA		4	ATGGATGTTGTCACTACAGC
5	GGGTAGCTGACTGATGTTGT	53	TTATGAAGGTCGTCCACACT		5	TTATGAAGGTCGTCCACACT		5	TGTTAGGCGAGTCTATACGA		5	CAGGGTCAGCTTGCCGTAGG		5	TTGTGTAAGTTCATGAGGGC
6	TAGGAAGCAGAGGCGATGTA	54	CTTGAAATAACCCAGCGTCT		6	CTTGAAATAACCCAGCGTCT		6	AGTGCATAGTAACCCTGTAA		6	TGCCGGTGGTGCAGATGAAC		6	AGTAGACAAGATCAGTCCGG
7	TTCCAGCAAGACGTAACTCT	55	TAGGAAATCTTCAAGGTCCC		7	TAGGAAATCTTCAAGGTCCC		7	TTTTGGCTGCCAATGTATTC		7	GTGGGCCAGGGCACGGGCAG		7	TAGAAGTCTTGCTGCAGACG
8	TTGGGAATGTGTGTCAAAGC	56	TCAGGTCTTCCTCAAAGTCA		8	TCAGGTCTTCCTCAAAGTCA		8	CATTAGGATGCATTCTTCGC		8	GTAGGTCAGGGTGGTCACGA		8	AACACATGATTTCACACCCA
9	AAGCACTTTGAGGCTGTGAA	57	TACCAAATAGGTGCTCACAG		9	TACCAAATAGGTGCTCACAG		9	ATCTGAACACGTTGCACAGC		9	TAGCGGCTGAAGCACTGCAC		9	GTGGAATTTGCACTCACACT
10	TCTCAGCTGGTTGTTCTGCA	58	ATTGCAGGAAAGCGCCAGTA		10	ATTGCAGGAAAGCGCCAGTA		10	AGTCTGGGCTTACATGACAA		10	GTGCTGCTTCATGTGGTCGG		10	ATGTGTGGACATCCACAGTG
11	AAATTCTGTAGCGCTTCCTC	59	AACACGGTCAAAGCCACCAA		11	AACACGGTCAAAGCCACCAA		11	AGAGAGACACACTCCTATCT		11	GCATGGCGGACTTGAAGAAG		11	TTGTGCTTTTGAGTCAGAGG
12	ATCTAGGCGCAGGGATTGAA	60	AGAGATGTACAGAGGAGTTC		12	AGAGATGTACAGAGGAGTTC		12	GGTATCACAGTCAACTTTGC		12	CGCTCCTGGACGTAGCCTTC		12	GGATTGAGGGTAGAGGAAGG
13	GCACGTAGCTGATGTGGTTG	61	CCCCAATTAGCAGCTTTATG		13	CCCCAATTAGCAGCTTTATG		13	TCCACTTTTACACTTTGTGC		13	CGGCGCGGGTCTTGTAGTTG		13	CGTGACAGAAGCCATAGCAG
14	ATTGTCATCTAGCCACAGGT	62	AGAATGTCCACTACCGCGAT		14	AGAATGTCCACTACCGCGAT		14	CTGTCAAGGCACTTTCCAAG		14	GTGTCGCCCTCGAACTTCAC		14	TAAATCCATCCCCTATCAAC
15	AACTTCTGAAAGCCTGGACA	63	AAAAGTGAATGCATCCACGG		15	AAAAGTGAATGCATCCACGG		15	CCATAGTATGATTGTTGGCT		15	TTCAGCTCGATGCGGTTCAC		15	CCTTGACTTAGTGCAACTCA
16	TTGTTCAGGGCCAAGGTCAT	64	ACGCACCGTGCTGAGCAAAA		16	ACGCACCGTGCTGAGCAAAA		16	GCCTCACAGTGTACAATACT		16	CGTCCTCCTTGAAGTCGATG		16	TGCAAGCAAAGGGGAGGATG
17	GTAGTCTGCTATGTGGTGTA	65	AACGATTTGGCAGCCGATTC		17	AACGATTTGGCAGCCGATTC		17	GCTGAAGGATGCTGTAGTAT		17	AGCTTGTGCCCCAGGATGTT		17	GCATACCCAAAGAGGATCAG
18	AGGCTGGAGAGGTTTCCAAA	66	GGAAGCAAAAATGGACAGGA		18	GGAAGCAAAAATGGACAGGA		18	ATACAAGTTCTTGTCTCGCT		18	GTGGCTGTTGTAGTTGTACT		18	TCAAACACGGAAGCTACCTC
19	ATTATGGAGATGCAGAACCA	67	TGAGCAGGAAGATCGACGAT		19	TGAGCAGGAAGATCGACGAT		19	CTTTGCTGTCAGAGGAGGAG		19	TGTCGGCCATGATATAGACG		19	GACAGGCAGTTTTATCTCTG
20	TTCCCAGGGAGTGGATTCTA	68	ACAGAAAAACCTCGTTCCAG		20	ACAGAAAAACCTCGTTCCAG		20	GTCTCAATGCTGGACTCCAA		20	ACCTTGATGCCGTTCTTCTG		20	ACTATGGCCTAAGATTGTCT
21	TGGAGTCCATCAAAGCATTT	69	CTTCAAACTTCGAAGAGCAC		21	CTTCAAACTTCGAAGAGCAC		21	ATACCGATTTCTGTTGCTTG		21	TGTTGTGGCGGATCTTGAAG		21	TAACCCATCTAGCTATCTCA
22	TAAATCTAAAGTCTCCAGGC	70	AGGCTAAAAAGGGGAGCTTT		22	AGGCTAAAAAGGGGAGCTTT		22	CTCTAGTGTACAGTGCTGAC		22	AGCTGCACGCTGCCGTCCTC		22	ATGTGGAGCCTTGTTCAATG
23	GTGGGGAATTCATCAAGGTT	71	ACATAGCAAAACGATCGCTC		23	ACATAGCAAAACGATCGCTC		23	ATGAGTCTACAGTAACCTCG		23	TGTTCTGCTGGTAGTGGTCG		23	CCACTACTTTATAAGCTGCG
24	GTTGGAGAGTGTCTTGATTG	72	AAGGGGATTGTGGCAATGGT		24	AAGGGGATTGTGGCAATGGT		24	GGACATCTGGTTGAGATAGC		24	CACGGGGCCGTCGCCGATGG		24	AGAGCATTGTGATTTTCCTC
25	CTGTGGAATCCTAGTTCCTT	73	CATTGTACTTACTGCCTCCT		25	CATTGTACTTACTGCCTCCT		25	CTAATGGCTAGAACACCTGT		25	CTCAGGTAGTGGTTGTCGGG		25	GGCACAGAGAATGTGTATCT
26	CGGTATTGACCTGATGTTGT	74	AACACGAGAGCCACCATGTA		26	AACACGAGAGCCACCATGTA		26	TGATGTGTTGTCCATTTGTG		26	TTTGCTCAGGGCGGACTGGG		26	GTAAGAATTTGACCCACTGC
27	ATAAGAGAAGGGTTGCCTAC	75	GAGGAAACAGAGAGAGTTGA		27	GAGGAAACAGAGAGAGTTGA		27	TGTTGTTTAGACAGAGTGGT		27	GATCGCGCTTCTCGTTGGGG		27	ATTCTCTCACAATCCTGTTC
28	GGGGTTGTCATAGAAGTGTA	76	CTTTGTGTAGGCAATGGTCA		28	CTTTGTGTAGGCAATGGTCA		28	GCTCTTTGCTGTTTACTATG		28	ACGAACTCCAGCAGGACCAT		28	CGAATCTCCGGAATAGTGGA
29	CAGATACTCCAACAAATTGG	77	CTTTCTCCAAACTGCAGTAG		29	CTTTCTCCAAACTGCAGTAG		29	AACCATCTGAAAGTATCCCT		29	GAGAGTGATCCCGGCGGCGG		29	GCTGAAGATCCTCAAGAACT
30	CTTAGTTCAGGCAAATGCTG	78	ATCCCAAAGATTCTCCAGCT		30	ATCCCAAAGATTCTCCAGCT		30	CAGCTGTCGTCATTACATTG		30	ACTTGTACAGCTCGTCCATG		30	AAGGCCTTATAGGATGTTTG
31	AGGCACCATTCAAAGTCAGT	79	CAATGTGCTTCACCATCGAA		31	CAATGTGCTTCACCATCGAA		31	GCAGAATTACCTTTTGCTTC		31			31	TAGTTAACAGTTGGACCTGG
32	CCTGTCAAGTGAGGAAATTC	80	TAAAGGATGCAGTTGGCGAA		32	TAAAGGATGCAGTTGGCGAA		32	GGGACACTGCATTTTTGAAG		32			32	CTGTTTAAGTCGATCGTGGA
33	TTAAAGTCAGACTCTCCAGG	81	AAGGATAAGAAAGCCACGGG		33	AAGGATAAGAAAGCCACGGG		33	CCCTGACAAATCTTGGTTTT		33			33	CAGTAGCACAGAGAGAACCT
34	AGAGATGAGATCTTTGCTCC	82	AGGTGAGGTTTAGCAAAGAG		34	AGGTGAGGTTTAGCAAAGAG		34	TGTACATGGAGCCATGATTC		34			34	CTAGACCATCAAGGTTTGGA
35	TAGGTAACTGATCACAGACG	83	TTAATGACGTCAGGACTGAT		35	TTAATGACGTCAGGACTGAT		35	ACTAGTTCTCCGGGACAAAT		35			35	AAGATGACCATTGTCGAGGT
36	GACAAATCTAGCACTTGGAG	84	GGACGATCACGAGAAGTATA		36	GGACGATCACGAGAAGTATA		36	AAAATGCCAGGCCCTAATTC		36			36	TGATGACGTCTATCAGTCGG
37	GTAAGTCTTCGAGTAGGTTG	85	TGGGTTGAGACAGGAAGGAA		37	TGGGTTGAGACAGGAAGGAA		37	GGCAACCGAAGCAATCCTAA		37			37	ACAGCCCTAAATCAGAAGGT
38	TTTTGGCAGCCTGACAAACT	86	GGGGATTGAAGACAATGTAG		38	GGGGATTGAAGACAATGTAG		38	CTCTATTATGCATGTTCAGT		38			38	GAATCTAGTCTGTTGTCTGC
39	GCCTCAGGTCAATTTTCTGA	87	CTGCCCATATCCTCCTTAAA		39	CTGCCCATATCCTCCTTAAA		39	CTTATTCCAACTCCACACAA		39			39	AGAATTCCTTGTGAAAGCCT
40	GCTGCCCTTAATTTCATAGA	88	TCCAGAAACGGGTATGCTTT		40	TCCAGAAACGGGTATGCTTT		40	TCTATGATTTCTTCCACAGC		40			40	TGCTCCACAAACATCTGAGA
41	GGAGGTTAAACAACTGCTGA	89	AGACTCGCGTGTTTTGATCT		41	AGACTCGCGTGTTTTGATCT		41	CTGTTCCAGGTGACCAAAAC		41			41	CAAATCCCCTCACCAAAAGA
42	TTCCATGCTAAGTTCAGAGA	90	ATCGTCCGAGTTAATGGACA		42	ATCGTCCGAGTTAATGGACA		42	CCACACAGTGCTAATATAGA		42			42	GACTAGCTCATGTTTTGTGT
43	CATTGGGGTGAATGATAGCA	91	ACTCACAGGACCGTTTCTCA		43	ACTCACAGGACCGTTTCTCA		43	CCAAGGAGTAGTGGAAGATC		43			43	CTACTCTGCGAGGAAGACAT
44	AGAGACGGCAACGTAGAAAA	92	AAGGATACTAAGGCTTGGGT		44	AAGGATACTAAGGCTTGGGT		44	TCCCCTCATTTCAGAAAGAA		44			44	AAACTCCTCTCTTCCAAGAG
45	GATTGGATGATAGGTCCAAC	93	AAGGCAAGTCATAGGCTATG		45	AAGGCAAGTCATAGGCTATG		45	GACCCATAGGCAGGTAATAA		45			45	ACCGTAACTTGGATGTTCTC
46	AACCATGTAACCCAGTCACA	94	TCATGGGGTAAGCTGGTGAT		46	TCATGGGGTAAGCTGGTGAT		46	AAGTAGTATCCCTTTAGTTC		46			46	AAGTAGATTTACCTCAGGCT
47	GCTCGGTTCCCTGTTAATTT	95	GAAGAGAGATGACAGCTTTC		47	GAAGAGAGATGACAGCTTTC		47	CCTACTAGATACACCTTGTT		47			47	GAGATGTCACAGATGTCTGC
48	AGATGGTATCAGGCTCTGTA	96	GAGACATGGGACAAATGCAA		48	GAGACATGGGACAAATGCAA		48	ATTTATTGTGGTGGCTTTCT		48			48	ATCAGCTAGAATTTGGAGCC
Axin2					Wnt5a			Cdh1			Il18			Il18r
1	AGGACCTTATCAAAGCGCAG	49	TTGGGTTGGCGAAGGGTGAG		1	CAAAGCCACTCCCGGGCTTA		1	AGGAGTCTAGCAGAAGTTCT		1	AGAAGATGTCAGGCCTGTCA		1	GCTGGGAGAGGAAGATCAGA
2	CTTGGGCTGTTACTGAGTTG	50	TCTTTGTGATCTTCTGGAGC		2	ACATGGCACCTCCAGCGGTC		2	GTGTAGACCTCGGAACTGAA		2	AAGGTTTGAGGCGGCTTTCT		2	ACCAGAGAATTATCGCAGGA
3	CGAAATCCATCGCGAACGGC	51	CCTCCTGTATGGAATTTCTT		3	GCCATTAGGAAGAACTTGGA		3	AGCTTGTGGAGCTTTAGATG		3	TTCTGACATGGCAGCCATTG		3	CAGGAGCTTGATTAGAGAGA
4	CTCCTCTCTTTTACAGCAAA	52	GTCAAGCTTTGAGCCTTCAG		4	GAAGGAGAAAAACGTGGCCA		4	GGATTTGATCTGAACCAGGT		4	TCCTTGAAGTTGACGCAAGA		4	TCCACAACTGTGACAACAGA
5	CTTGGTCTCTCTTAAGTCAG	53	CTGAGCTGCTCCTTGAAGTG		5	TAGCTTCTATAACAACCTGG		5	CTGTGATCACTATCTCCATG		5	GCGTGTTGTCAATAAACATC		5	AGTGAGACTAAATACCTCCT
6	TGAGGGAGAGCGTCTCACTG	54	ATACCTGTAATTTCCCTTTT		6	ATACCTAGAGACCACCAAGA		6	CTGTTGTCATTCTGATCTGT		6	CGGCCAAAGTTGTCTGATTC		6	TCTGTGAAGCAGGATTCGCC
7	ACTAACACGGCGCTACTCAT	55	CAAATTCGTCACTCGCCTTC		7	CTGACATCTGAACAGGGTTA		7	TCTGCAACGAATCCCTCAAA		7	TACTGCGGTTGTACAGTGAA		7	TGGTATCTCTTCAGAGAGGT
8	CACACTAGGCTGACACGGTG		TTCGTACATGGGGAGCACTG		8	GGCTGTGCACCTATGATATA		8	TTGTAGGTGTTGACGTCATC		8	CTTGGTCATTTATATTCCGT		8	CATGATGCATGTTTAGGCTT
9	ATAGGTTTGGTGGACTGGAC		TATTTCGTGGCTGTTGCGTA		9	AAAGTCCTGCCAGTTGGCTG		9	TGTCCCTATTGACAGTGAAC		9	GCTGTCTTTTGTCAACGAAG		9	GAGAATGCAGAGTGTCAAGA
10	CGCCTAGCATTAGAGGAAAC		CTCCTGGAGACTGAAGATCA		10	CAGAGTTTCTTCTGTCCTTG		10	TGATACGTGCTTGGGTTGAA		10	TCAGTCATATCCTCGAACAC		10	CCACATGAATTTGTGATCGG
11	TGTAAAGACTTGGTCCACCT		TTATGTATGTCAGTCTCTCA		11	CATGTGGTCCTGATACAAGT		11	CATCATCATCGGTCACTTTG		11	TTCACTGGCACTTTGATCAA		11	CAGATAAAAAGGTTCTCCCT
12	CATCCTGGTCACCCAACAAG		ATATCAGTAAGGACTCCTGT		12	TTCGCACCTTCTCCAATGTA		12	GATCGTTGACTACGGTGTAC		12	ATATTATCAGTCTGGTCTGG		12	TGGTGCAGATATGCCACATG
13	AGGAAAGTCCGGAAGAGGTA		CGTGGACAGCAATCCAAACT		13	ACTGGCATTCCTTGATGCCT		13	TGGCTGTTTTCAAAATGCCA		13	TCTTACTTCACTGTCTTTGT		13	TCATGGTGGCTGTTTCATTC
14	AGCGTATCCACACATTTCTC		AATGATTAATGCATTCCCGG		14	CATCTCCGATGCCGGAACTG		14	TGTGGAAGGGACAAGAGACC		14	TATTTTCAGGTGGATCCATT		14	TGTGAAGCACTGCCTTTGAA
15	ACCCATTACAAGCAAACCAG		AGCAGATTCCTCTGTTAACG		15	ATTGTCCACTGTGCTGCAGT		15	ATCCGATACGTGATCTTCTG		15	GTCCTTCATACAGTGAAGAT		15	CTGTTGTTCAGCTCTCTATA
16	AAGTTTTGGTATCCTTCAGG		CACTTGGAGAAATGCCATGC		16	TCACCCTGCCAAAGACAGAA		16	GAAAATGGCACCAGTCTCTG		16	CCCACCTAACTTTGATGTAA		16	AAAAGTGACTCTGGGCGAGC
17	TATAGATTGCTTTGGCCACT		CATTTCTGCATGTGTCGATG		17	GTCTCTCGGCTGCCTATTTG		17	CATATGTGCTGTTCTTCACA		17	CAAGGCGCATGTGTGCTAAT		17	AGAATTCCAAGGTGTGATCA
18	ATCTCGTATGTAGGTCTTGG		TGTGACAAGCAGAGCAGCAT		18	GCTCACCGCGTACGTGAAGG		18	ACAGGACCAGGAGAAGAGTG		18	TGGAAATACAGGCGAGGTCA		18	CCGACTTGAGAAATGTACGT
19	CGATCTGTTGCTTCTTGATG		TCACAACCAACCCACAGGAC		19	TCATGGCGTTCACCACCCCA		19	AACTGCATGTTTCGAGGTTC		19	TATAAATCATGCAGCCTCGG		19	TAAGGTCCAATTGCGACGAT
20	CATATTCCAGGTAAATGTCA		GGACTACACGTACGGTGTAG		20	ACAGGTAGACAGCTCGCCCT		20	AAGGTCTGGATCCAAGATGG		20			20	GTTTGTTTCTTTTGGTGACA
21	GTTACTCATGTAAGCTGTGT		GAAGCTTGAACCACAAGGGC		21	AGTCCCGAGGCAGGTCCTTG		21	CAGTAAAGGGGGACGTGTTG		21			21	AGCTTGTCAGAGAAACAGCT
22	CATAAGACCTTTAGGCTCCC		CTCACTTCCTAAAGAGGCAG		22	TAGTCGATGTTGTCTCCGCA		22	TCTTGAGCTGCGTCATTATA		22			22	GTGATATGCAGAGATTTGTT
23	ATTCAAGGTGGGGAGGTAGC		CGTAGTCTAGAGACTGATTT		23	AACTCCTTGGCGAAGCGGTA		23	GTCCTTTCTTGGTTGCAAAA		23			23	TCAGCTCTTCATAGTTAGGA
24	GTGAGAGTTTGCACTTGAGG		GCGAGGGTAGATTCCTGATG		24	TTCCCTTTCTCTAGCGTCCA		24	TTTTGTATTCGCCAATCTCT		24			24	TTCTTATACAGCCATGTGTC
25	AGTTTTGCTGGACAAGCCAA		CTTAACACAAACCCGAGCGA		25	AGGAACCCTTAGCGTGGATT		25	TCACAGTCACACACATGGAC		25			25	GGGTTTTGGATATTTCCTTA
26	TTCCGTGGATCTCACACTCG		GCCTATAGTACAGGGAACGC		26	TTCATGAGGATGCGTGCGCT		26	CCGTAGAAACAGTAGGAGCA		26			26	TCATCTCCAAACTCGGCATC
27	ACCTGAATCCGTTTTCAGCT		CTCTGCCCTACACTATACAC		27	GCCTGCTTCATTGTTGTGTA		27	GCTCAAATCAAAGTCCTGGT		27			27	AAACACGCAGGAGTAGTAGC
28	ACTGGGTCGCTTCTCTTGAA		AAGTCAAGCACTAGCCAGTG		28	CCAGGTTGTATACTGTCCTA		28	CCAACAGAGAGTCGTAAGGG		28			28	TTGTACCGTGTCCCATTATG
29	CGGAACCTACGTGATAAGGA		TACAGGTACTGTCCTGATTC		29	TGACACTTACAGGCTACATC		29	AGATAATCGTAGTCCTGGTC		29			29	GTTATATTGACAGTCTTGGT
30	TGGATAACTCGCTGTCGTTG				30	GCTACAGGAGCCAGACACTC		30	AGGAGCTGAAAGACCACTGA		30			30	CTTTACTCCTTCCTTCAATA
31	CATGGAATCGTCGGTCAGTG				31	AGCTGCAGCCAGCACGTCTT		31	GATCAGTCTCTCTTCTACAC		31			31	GGTCCTAAAATAGCTGGAGT
32	CTACGCTACTGTCCGTCATG				32	ATCGCCCACCTTCCGGAAGT		32	CACTATGCAATCTGCACACT		32			32	TACACCAACCTTCTCACACT
33	CATGCGGTAAGGAGGGACTC				33	CGCTATCATACTTCTCCTTG		33	AACACAGACAGTCCAGTAGG		33			33	AACTCCACATCCTTTCCTAG
34	TCTGGAGCTGTTTCTTACTC				34	CTGTTGAGCCTCATGGCCGC		34	GCACAGTTTATATCTCAGCA		34			34	ATTCAATGAAGCACTGCAGT
35	TTCACACTGCGATGCATCTC				35	TGTTGACCTGCACCAGCTTG		35	TACCTGTCTCTCACCATAAA		35			35	CTTTCCTGATGCTCCAATAA
36	GTAGAGACACTTGGCCATTG				36	GTGGTCGGGGAGTTGAAGCG		36	TGGGAACACACACACTATCC		36			36	CTGTCTTCTTGCACATTAGG
37	CGGTGGGTTCTCGGAAAATG				37	GTCGATGTAGACCAGGTCCT		37	TGCAGGTTCTGATCAAAGCA		37			37	ACTCCTCCTGTAAAGACATG
38	TTTGTGGGTCCTCTTCATAG				38	GCACACAGTAGTCCGGACTG		38	AACTTAAGTGGTGCCCGAAA		38			38	CAGAGGCGAGAACAAGCACA
39	CCAGTCGGAAGAAGGGTATG				39	AGCGAGCCAGTGCTCTCGTT		39	ATAAGCCTAGTCTTCCAGAA		39			39	ATCACTATACACACTGCTGC
40	TTCGTCGTCTGTTTGGTCAG				40	TTGCACAGGCGTCCCTGCGT		40	CTGGGCTTCAGGAATACATG		40			40	CTATGCGCCTATAGAACAGA
41	AATAATCTGTTCCCCCAGGA				41	GTCCATCCCCTCTGAGGTCT		41	ATCAAGAGCAGGCATTGGAG		41			41	GTTAGTGTCTCGTCTCTTTC
42	ATTCCGTTTTGGCAAGGTAC				42	CACAGCACATGAGCTCGCAG		42	ACACAGCATAGTCTCAGTTT		42			42	CTGTCACAGCAGCATATTAC
43	TCACTCTCTAACATCCACTG				43	TTAAACTGGTCATAGCCACG		43	CTGTCCTAGAATTCGCTTAC		43			43	CTGGGTGCAGGCACAAAAAC
44	CACTATGGGGCTTGGACTTG				44	TTGCAATGACAGCGTTCGGT		44	CTCAGTTTTCTCTTTTGGTT		44			44	GGAAGACCAGTGTTTCTTTC
45	CGCACAGGCAGACTCCAATG				45	GACATAGCAGCACCAGTGAA		45	TTTTCCCGTTAGAATGTTCT		45			45	GAGGCTCAGAGATCATTAGT
46	GTCCTGGGTAAATGGGTGAG				46	TCTCCGTGCACTTCTTGCAT		46	ACTCTCAAAGGTCTTGTCTC		46			46	GTGTAACCCACACAGAGTAA
47	TGGGGTAAGGGGAGGCATTG				47	TTTGCACACGAACTGATCCA		47	TTCTCACAGTTGATTGTGGT		47			47	AAGTATAGGGTTGCATGTCG
48	CTAGCTGTGCCAAAGTGTTG				48			48	GTTTCAATGGCTTACCTTTT		48			48	ACACATCTGTTTTCTCACAA
Angptl4					Grem1			Bmp4			Sfrp1			Ly6a
1	AAAGCCCCACTTTATAAAGC	49	CTGGTAGGCGAGAAGTGATA		1	CGGGAGGAAGACGAAGGAGA		1	CTAGCAGGACTTGGCATAAT		1	AACAGAGGAAGACCTGGGTG		1	GCCATCATGTTTATTGGTTA
2	TCATAAGCGTTTCACGGTTG	50	CAGCTAGTTGGACTGTAGTG		2	TTCTTCGCTGTGGACGAGTG		2	TATCAAACTAGCATGGCTCG		2	CCAGTAGAAGCCGAAGAACT		2	TTCAGTACTTAACCTTTTCC
3	GCAGAAGAAGATCTGGAGCC	51	TGTCTCCAGTCAGTCAATAT		3	TGCGATTCATTCTGTCACTT		3	CTTTTTTCTTCCCGGTCTCA		3	TGTCACATTTGAGCATCTCG		3	TCAGATGTGGACTGAAGTAC
4	CTCAGACTTAGACTTGCTCT	52	CATGAGTGTATCCAGGGCTC		4	CAGGAGGAGAAGCAACGCTC		4	TCCCGCGTGGCCCTGAATCT		4	CTGACTTCAACTCGTTGTCG		4	GCAGGCACAGTGGCAAGTTC
5	AGGAGTTCAAGACCCAGCAG	53	ATCCACAGCACCTACAACAG		5	CTTGGGAACCTTTCTTTTTC		5	AGCTCATGGCTCTGCCCTGA		5	CAAACTCGCTTGCACAGAGA		5	TTACTTCCTCTCAGACAAGG
6	CAACGCTAGGACTCCGGAAC	54	GAACCACAGTTAGCACCTGT		6	CTTGTCAGGAGGCGGAATGG		6	TGTCGCCTCGAAGTCCCGCA		6	GAACTCCTTGTTTTTCTTGT		6	CATCCTCAGAGAAGGGCAGT
7	TGAGCCAGCAAGTTCATCTC	55	AAGAATGCTGTGAGCTGTGC		7	GTCTGCTCAGAGTCATTGTG		7	GCAGCCCAAACATCTGTAGA		7	GACACTCGTGGTTTTTCATT		7	ACTTTGTAGTGTGAGAAGTG
8	CTGACAAGCGTTACCACAGG		GTTCTGAGGTTGTTTTTATT		8	TCTTGGCTGGACTCAAGCAC		8	TCTTGCTAGGCTGCGGACGG		8	AAGCCACAACTGTAATGGGT		8	ACAAGAAGAATCAGCAAACA
9	TCTTTGAAGGGTGCATCTTT				9	TTCAGATACTTGCGCTCTGT		9	TCATGTAATCCGGAATGACG		9	GCTCAGTGAAAGGATTCTGC		9	GGTAACACTCCAGTCCCTGA
10	CTTCAGGGACTCTATCCTCG				10	CTGAGTTTTGCACCAATCTC		10	AGACTGGAGCCGGTAAAGAT		10	CCGAACAACGTTGAGCTGAG		10	TCAAATGGGACTCCATAGCA
11	AAACTCTGCAGAGTCTCAGG				11	TCGTGGATGGTCTGCTTCAG		11	TGCTCTTCCTCCTCCTCCTC		11	GACTCCACAAGCAATTGGTA		11	GGTAATTGATGGGCAAGAAG
12	TTGCTGTTTTGAGCCTTGAG				12	TGATGATAGTGCGGCTGTTG		12	TACTCAAGCCCGGTTCCCTG		12	TGATCAGACTCTTCTACCTG		12	AGACTCCATCAGGGTAGGGG
13	ACCTTCTGGAACAATTGCTG				13	TGCACTGGCCATAACAGAAG		13	ACTCCTCACAGTGTTGGCTC		13	TAAACTGAAAGCAGCCTGGC		13	ACTGCTGCCTCCTGAGTAAC
14	GATAGGTATCTCTGCTGCTG				14	ATGTGCCTGGGGATGTAGAA		14	CCAGATGTTCTTCGTGATGG		14	CTAAGGCAGAAAGAGGGGGA		14	CCTTGTTTGAGAATCCACAA
15	CTGTATTCTCAGATTCTGCT				15	GGCTTGCAGAAGGAGCAAGA		15	TCACTGGTCCCTGGGATGTT		15	CTGAAGGTAGAGTAGGCAGT		15	AGCAAAGATTGTTCTTTACT
16	AGGTCTATCTGGCTCTGAAG				16	CATCATGGTGGTGAACTTCT		16	AGAGGAAACGAAAAGCAGAG		16	TCAAAGGTGGCCAGTTCAAA		16	ATATTAGGAGGGCAGATGGG
17	GAAGTCTTGTCTACTCCATT				17	TAGCTCAGGACAGTTGAGTG		17	TCTGGGATGCTGCTGAGGTT		17	GTAGAAGTGTCCATCTGAGA		17	ACCCAGGATCTCCATACTTT
18	CATCTTGGGAAGCCTCTTTC				18	GTGTGACCCTTTTCTTCTTG		18	TGCCGAGGAGATCACCTCAT		18	ACGTACCTCCTTCATACAAA		18	AAGTCTTCACGTTGACCTTA
19	TTGGGAGTCAAGCCAATGAG				19	ATGGATATGCAACGGCACTG		19	TCCACCTGCTCCCGAAAGAG		19	TGAAATGCCTCATGTCTCTT		19	CAGAGGTCTTCCTGGCAACA
20	CTTCTTGGAAGAGTTCCTGG				20	CCGCTTTGACTTAATCCAAG		20	TATACGGTGGAAGCCCTGTT		20	TACAAAGTGAGGCTGTTGGC		20	TCCATTGGGAACTGCTACAT
21	TCTGGAAAAGTCCACTGTGC				21	TGGCTATGACAGGCTGAATG		21	GCTTCATAACCTCATAAATG		21	CTTTTACTCAAGCCTTGGAG		21	CTCAGGCTGAACAGAAGCAC
22	AAAAATGGTGGAGACCCCAG				22	CAAGTAGGAATCGGGTGGTT		22	CCAGGAACCATTTCTGCTGG		22	GCATAGGCGGTGTATTAAGA		22	CAAGGTCTGCAGGAGGACTG
23	TCCATCTGAAGTCATCTCAC				23	CAGCCAGGAAGCAACTGCTG		23	CAGTAGTCGTGTGATGAGGT		23	GGCAGGCAGCGATTTTAAAT		23	GTCATTGGGAGGACCATCAG
24	TTCAGGCGTCTCTGAATCAC				24	TACACTATGCATAAGCAGCC		24	TGTGATGGACTAGTCTGGTG		24	GGCACTTTAGCCTCAAAAGA		24	GGATAAAAGGACAAGGGTGG
25	ACTGGTTGAAGTCCACAGAG				25	GTGTTTGGAAACACCCACAG		25	AAAGTTTCCCACCGTGTCAC		25	TGCAGATTAGTTAGCCTTTG		25	CAGGAAGAATTGTTGCACAT
26	TGTGATGCTGTGCATCTTTT				26	CTTCTAGCAAAGGCTGTTTC		26	AAGGACTGCAGGGCTCACAT		26	TGAGAAATACCTCTGGGCAC		26	ATAATTCATCACTAGAGGGC
27	TGGAGCTGCACAGCCAATTG				27	CGACCATCTGAAGCAGAGTA		27	GTTGCTTTTCCCGGGTCCAG		27	GCTGCCTAAGAGAACTGGAA		27	CACCTTGGAGCTTCTATAAC
28	AGCAATTTGGCATTGCCATC				28	CTGTGGATGTTTGGGTCCAG		28	TCAATGGCCAGCCCATAATT		28	TATGCCAAAGGGACAGTCAC		28	ATGGTATTTCACACACTACT
29	CCCCAAATGGATGGGAAATT				29	TGACAAAGCCAACTACAGCC		29	TGTCTGGTGGAGGTGAGTCA		29	AAATCATTCCTACCTCTGGA		29	AGGATTAGAGCACCTACCTA
30	ATTGGGGGAAACATTGGTGG				30	CCAGGAGGCACATGGAACAC		30	TAACGATCGGCTGATTCTGA		30	CAAGGCCACTAGATGATTCT		30	GTACAGACTTGAAAGCCCTA
31	CAAGTAGAGAAGGGCAGGGA				31	CCCATTAGTATTCATTCTCA		31	CCCAATCTCCACTCCCTTGA		31	CTAAGTTGGCATGGTGAGTT		31	CAACAAAATGACATTCTAGG
32	CACGGAGGTCATGGTCTTGG				32	TAATGCAGCCCTCAGAGTTA		32	ATCATGGCCAAAAGTGACCA		32	ACCTAAGGTTCCTCATAACA		32	CAGGGTCATGAGCAGCAATC
33	CTCTTGGCACAGTTAAGGTC				33	ATAGGGCGAGCACTGAACAG		33	TTCTGCGGGTCAAGGTATGG		33	CTCAGGAGACTTTGCATTTC		33	AATTCTGCCTCTTCACTGTG
34	TACAGGTACCAAACCACCAG				34	AACATGGGCTACGACTGAGA		34	TGATGCTTGGGACTACGTTT		34	CACTGAACTAGTAGTGGCTC		34	TGGTGATAGCATAATACCTT
35	TGTCCATTGAGATTGGAATG				35	ACAAAAGACTTACACCCGCG		35	TCTTCTTCCTGGACCGCTGT		35	CCCTTTTATGCTGTGAAACT		35	ATACATGTGGGAACATTGCA
36	CCGTGGGATAGAGTGGAAGT				36	CCACATTCTGAAGGTTCTTC		36	GAATGGCGACGGCAGTTCTT		36	GAGGAAGTTACTTCCTGAGG		36	ACTCAACAGGGGGACATTCA
37	ATGTTTTCCAGAAGATACCC				37	AATTTCACTGGCCCAGACTG		37	GTCACTGAAGTCCACGTATA		37	AAGTAAGGGGACAGACAGCT		37	GGGAGAACAAAGGGTTTATT
38	TAGCCTGCAGAGGATAGTAG				38	AACTCTAGACATCTCACTAC		38	ACAATCCAATCATTCCAGCC		38	AAACTCTGAAGCTGGGGACT		38
39	TCCAGTGAGGAGGCTAAGAG				39	ATCAGGAAAACCCTTTTGCT		39	TGGCAGTAGAAGGCCTGGTA		39	TGTCTGGAACTGCTGATGTA		39
40	TGTCTTCTTAGGCCTGGAAC				40	CACAGAAGCTGGCACAGAGA		40	AGGTGATCAGCCAGTGGAAA		40	AAAGGCTGCTGATCATGCAG		40
41	TCAGGGCCACAACCAAAGTC				41	GTTACAGCTAGTATCAGTAG		41	AATGGCATGGTTGGTTGAGT		41	AATCTGACCTTTTCATTGGC		41
42	CCCAGCAGAGAATGGCCAAA				42	TCACCCTTAACAGCTAGTAT		42	ACAGAGTTGACTAGGGTCTG		42	ATAGCTATTGATAGTTCCCA		42
43	CAGATAGCCCTACTTAGAGC				43	TAAAACAGGAGTGGTCAGCA		43	GGCCTTAGGGATACTAGAAT		43	AACCATGAGCTCTGAGGATA		43
44	CTTCTTCTTTGTCCACAAGA				44			44	TCAGTTCAGTGGGGACACAA		44	CATTCTTAGGAAGCCTGGAA		44
45	AACACGGAAAAGGGGTCCTC				45			45	AGGTACAACATGGAAATGGC		45	CAGGTTCTAGCTTTGGGAAA		45
46	GACAACAATGCTTGCAGACC				46			46	CACCACCTTGTCATACTCAT		46	TGAAGGTCCAACAGAGCATC		46
47	ATTTGTTTCCTGTTGCTCTG				47			47	CTACCACCATCTCCTGATAA		47	CTTCTGGAGCACATCTTGAA		47
48	CCATGTTTTCTGGATCTGGG				48			48			48	ATAAAGTGGAGTCCTCAGGG		48
					Rgs5			Acta2			Ada			Fos
					1	TGTAATTCTCACAGGCAACC		1	GCTGAACGCTGAAGGGTTAT		1	CAGGTGGACGTGTAACTCTA		1	CTATCCAGTCTTCTCAGTTG
					2	TTTTCTGGGCCAAGTCAAAG		2	GAGCATCATCACCAGCGAAG		2	GATGGTTTCTGGCTTGATGG		2	GTAGACACTGGTGGGAGCTG
					3	AGAGAATCCTTCTCCATCAG		3	CGATGGATGGGAAAACAGCC		3	TGTCCATGCCGATAATGTTG		3	GGTCGAAGTTTGGGGAAAGC
					4	AATTCAGAGCGCACAAAGCG		4	AACCATTACTCCCTGATGTC		4	AAACTCGTAGGCGATCCTCT		4	GCGTTGAAACCCGAGAACAT
					5	TGACTACTTGATTAGCTCCT		5	CACATAGCTGTCTTTTTGGC		5	TATAGCGCACTTCCACATAG		5	TACTGCAGCGGGAGGATGAC
					6	CTTGGAGCAAAGCTGCTATG		6	GTTCTATCGGATACTTCAGC		6	ATTGGGTCCACCTTGGAATT		6	CTGGGGAATGGTAGTAGGAA
					7	AAGAGTTAGCAACACAGCCT		7	AGAAAGAGTGGTGCCAGATC		7	GGTTCACAAGATCCACAACG		7	AAAGTCCTGTGTGTTGACAG
					8	GCTCTTAGACAACAGATCCA		8	TAATCTGGGTCATTTTCTCC		8	ACCTTGATGCCAAATGCTTG		8	TAGAGACGGACAGATCTGCG
					9	TCTTTGCACAGACAGCTTTA		9	GGGGACATTGAAGGTCTCAA		9	CACAGCTCCAACACCTCAAG		9	TCACCGTGGGGATAAAGTTG
					10	GCCTGGTTAAAATAGCAGTC		10	CCTGAATAGCCACATACATG		10	ACGGTCTTCTGATTGTACTT		10	CACGGAGGAGACCAGAGTGG
					11	AGCTTGCTGCTATTTTACTA		11	AGAGGCATAGAGGGACAGCA		11	GAAGAGGCTACTTCCTTCAA		11	CTTGGAGTGTATCTGTCAGC
					12	GCTGAAAAACCCAACGGTGG		12	GCACAATACCAGTTGTACGT		12	CCGATGAATGCCATTCTTTA		12	AACGCAGACTTCTCATCTTC
					13	TCCAGATAACACAGCGGTAC		13	CTCATAGATAGGCACGTTGT		13	CACGCACAACCTCAGGAGAG		13	CAGATTGGCAATCTCAGTCT
					14	AAGTCAAAGGCTGCCATTTT		14	CAGACGCATGATGGCATGAG		14	TGTCTTGAGGATGTCCACAG		14	GGCTGCCAAAATAAACTCCA
					15	AATGTCTGGGCATTAGCATT		15	GGCAGTAGTCACGAAGGAAT		15	GTGTGATAACCATGTCCCAC		15	CAGACATCTCCTCTGGGAAG
					16	CTGAGTGAGTGTGTAACAGC		16	ATGTCACGGACAATCTCACG		16	GTAGAGAGCTTCATCCTCGA		16	AGACCTCCAGTCAAATCCAG
					17	AGGTTACAATGACAGGAGGC		17	TGGCTGGAAGAGAGTCTCTG		17	TGTTTTCTTTCAGTAGTCTG		17	CTCAGACTCTGGGGTGGAAG
					18	AACTAGACTACTTATCGCCC		18	CTGACTCCATCCCAATGAAA		18	CAGGGGCAGACCTCAAAGTG		18	TGAGAAGGGGCAGGGTGAAG
					19	ATACATTTGGCTTTTCCTTT		19	ATAGGTGGTTTCGTGGATGC		19	AACAACCGCATGCGTCGTTT		19	TTGACTGGCTCCAAGGATGG
					20	GTATTTTCTTCTTGTTACCA		20	TATCACACTTCATGATGCTG		20	TGGCCTTATCATTCTTGAAG		20	ATCAAAGGGTTCTGCCTTCA
					21	CTTCATACTTTCTCAGGCAA		21	TAGAGATCCTTCCTGATGTC		21	TCGTCTGTGTTGAGTGAGTA		21	CTGCATAGAAGGAACCGGAC
					22	CTGGGCTCACACATTAAGTT		22	CCCTGACAGGACGTTGTTAG		22	GGGTGGACTTGAAGATGAGG		22	AAGGAATTGCTGTGCAGAGG
					23	GACCACAATTTAGACCCAAC		23	AGAGTACTTGCGTTCTGGAG		23	TTCGCTGCGTTGATGTTCAG		23	GTGACCACGGGAGTACACAG
					24	AAGAAGCAAATACTCCTGCC		24	TTCACAGTTGTGTGCTAGAG		24	TCTGTAGAGCCGTTCCAGAA		24	TTCAGGGTAGGTGAAGACAA
					25	TTCCTAGGTGAATCATAGGC		25	AAAGGAACTGGAGGCGCTGA		25	TCTGTGGTGGCTATTGGTAT		25	CTTCTCTGACTGCTCACAGG
					26	TTACCCTGATAGTCTGTATC		26	AAGCTTTGGGCAGGAATGAT		26	GGTCAATATGTCAGAGTTGT		26	TTTCTCCTCTCTGTAATGCA
					27	ATTTGGTTCTGCCTTTTGAA		27	ACAATTGAATCAGTGTTGCT		27	CTCCAAGGTCTGGAAGGAAT		27	GGAACCTTCGAGGGAAGACG
					28	GCATCAGTCAAGTTATGTCT		28	GGGCCACCCTATAATAAATG		28	TAGCCAGGATATCCAATCAG		28	TGGTGTGTTTCACGAACAGG
					29	TGTTAATGGATGCCTACTGC		29	TTGTGTCACATCTATTCCTG		29	TGTGCATGATTGTCAAGTCC		29	TCTGGAAGAGGTGAGGACTG
					30	GAGTGCTTGTTAGCTTATCA		30	GCCTGGGAATATACTTTTCT		30	GCTGCTTTATTGAACACCAT		30	CCCAACAGATTAGTTAGTGC
					31	TTCAGATTAACTGGCTGCTT		31	CCCCGTTTACATCATTTAAG		31	GAGACCATATTCACCATGTG		31	ATCAGCTGCACTAGATACAA
					32	GGATACAGTTTCAGGAGTGA		32	ATACAAGTCCTATACGCTCT		32	CCTCTGGGAAAGAATCGCTT		32	CCAGGAACACAGTAGGTATT
					33	GGAAGTGAAGGAAGTGCCTG		33	CACTCTAGCTGTGAAGTCAG		33	AGGAGCATCTGCTCCAACAG		33	GTTTCTAATTGGAACACGCT
					34	TTCCAAATCTGCTAAATCCC		34	GTTTTTTACCTATCTGGTCA		34	AAGGACTGGTTAAAGGGGCG		34	GTCCTATCTTTTCTTAGTTT
					35	TTTCTACTTTATTGCCCTTC		35	GCACGTGTGTATGCTTTAAT		35	GCACGTGTGTATGCTTTAAT		35	GCTATTGATTTCTATCTACT
					36	TGAGCTCTTATTTCTTTGCT		36	AAAGTCACGCATGCATATCC		36	AAAGTCACGCATGCATATCC		36	TGACGCTGAAGGACTACAGT
					37	CAGTGTGCTACTTTTCCTAG		37	TACGCAAGGCTTGATGCAAG		37	TACGCAAGGCTTGATGCAAG		37	TCGACAATGCATGATCAGTA
					38	AAACGCCTTCAATAACCCAG		38	GCCAAGTTTGATGAACGTTA		38	GCCAAGTTTGATGAACGTTA		38	ATGTCAGAACATTCAGACCA
					39	GATGAACTTCCTTGTCTTGC		39	CAGGTGCATAGTGAGACTTT		39	CAGGTGCATAGTGAGACTTT		39	TTCACTTTCCACATGTCGAA
					40	ACAGTTGCCTTTTTCTCTAA		40	CTGTAACTATATCTACTGCA		40	CTGTAACTATATCTACTGCA		40	CTGTAACTATATCTACTGCA
					41	ATGCTTGGATGCTCCAAATT		41	CAAGTCCTTGGAAGTACTGC		41	CAAGTCCTTGGAAGTACTGC		41	CAAGTCCTTGGAAGTACTGC
					42	TGGAGACTCAACTCTGGAGA		42	CTTGTGTACGATGCATGGTA		42	CTTGTGTACGATGCATGGTA		42	CTTGTGTACGATGCATGGTA
					43	GTTCAATGGATGCTGAACGC		43	AGTAGTGATGACGTGTGAGA		43	AGTAGTGATGACGTGTGAGA		43	AGTAGTGATGACGTGTGAGA
					44	TAAGCTTCCATTTAGAGTCC		44	CTGATGATAACACCATCTGC		44	CTGATGATAACACCATCTGC		44	CTGATGATAACACCATCTGC
					45	AATGGCTACATAGCTTCTCT		45	TGTCTATGGAAGTAACTGCA		45	TGTCTATGGAAGTAACTGCA		45	TGTCTATGGAAGTAACTGCA
					46	GGTAGGAACTTATGTGCTCT		46	AGGAACTGTTCAAGTCTTTA		46	AGGAACTGTTCAAGTCTTTA		46	AGGAACTGTTCAAGTCTTTA
					47	GGAATGTCTGGCAAGCATTA		47	GGAATGTCTGGCAAGCATTA		47	GGAATGTCTGGCAAGCATTA		47	GGAATGTCTGGCAAGCATTA
					48	CTTTATGAGCGAAGTGCTGG		48	CTTTATGAGCGAAGTGCTGG		48	CTTTATGAGCGAAGTGCTGG		48	CTTTATGAGCGAAGTGCTGG
					Nt5e			Creb3l3			Bmp2
					1	TGCTGCACCTTGGTAAAGAG		1	ATCTTTCCAGCCGCTATGTC		1	AACACTAGAAGACAGCGGGT
					2	CAAGGCCTTTGTAAACGGTG		2	ATCAAACAGGAGGTCAAGGA		2	CAGGAGGACCTGGGGAAGCA
					3	CTGAGGAGGGGATCAATCAG		3	AGCTCCACGTTTCTCAGGAT		3	AGCTCTGGAATGAGGCCGGC
					4	ATGTTTGCGCTCAGAATTGG		4	CCCAGGATGCAATTTAGGAA		4	ATGCCGCGGCGAACTTCTTG
					5	TCCAGATATCTGATGTGCTA		5	ATAATGGAGAGCTGGGGTCA		5	TCTTCCGAAGGCCGGGACAA
					6	CCGCCAACAGAGAGAACTTT		6	AAGGTAGATCCTCAGAGATG		6	CAACTCAAATTCGCTGAGGA
					7	TATCCAACAATCCCCACAAC		7	TTCAGTGCCACTACGAGGAG		7	TTCAGGCCAAACATGCTGAG
					8	AGACTAAATTTGTCCCTGGA		8	TGACACCTGGCTACCGTGTT		8	CTTGCTGGGGGTGGGTCTCT
					9	GCTGCAATGCAGAGATTTCA		9	ACTCCTGGACTTGTGTCCTT		9	ATATAGGGGGGCACCACGAC
					10	GCGTCTTTAGTTTATCTACT		10	TCCAGGTCAATGGCCACTGA		10	GTGCCTGCGGTACAGATCTA
					11	GTTTGTCCATCTCAAAACCA		11	TACAGGGTATCTGTGCTCCA		11	TGGAAGCTGCGCACGGTGTT
					12	CACACCTCGAACTTTCTGAG		12	TCCTTCACAGTGAGGTTGAA		12	TTCCTCCACGGCTTCTTCGT
					13	CACTTCTTTGGAAGGTGGAT		13	AAGGAATGCTGTTGCAAGTC		13	TTTTCCCACTCATCTCTGGA
					14	TCTGCGGTGACTATGAATGG		14	ATCCTCTGTCAGCACCAGCT		14	AATTGAAGAAGAAGCGCCGG
					15	AAACTCAACCTTCAGGTAGC		15	TCTTTAGCCAGCAGCTTCTT		15	TCGTCACTGGGGACAGAACT
					16	TATCCTCCATTGGTTAATGT		16	ATACTTGGTGAGAGGCAGCT		16	GAGTTCTGCAGATGTGAGAA
					17	CGAGTTCCTGGGTAGAATAA		17	CGGATTTTTTTCAAAACTCG		17	GTATCTGTTCCCGGAAGATC
					18	GGTTGTTGTTAATCATGGCA		18	CTGTTTGTTCCGGATCTTTC		18	CTACTGTTTCCCAAAGCTTC
					19	TCCGTTTACAATGCACATGG		19	TCTTCCTGCTTTCTTGAGCT		19	AATATTAATTCGGTGCTGGA
					20	TACCATTGTTCTTCTCATCA		20	GTTCTCCAGACCATCAATGT		20	GCTGCTGCAGGCTTTATAAT
					21	ACCCTTTTAATTGGACGAGG		21	TGGGCAGTACACGCTGACAT		21	GGTCACAGGAAATTTCAAGT
					22	TGCTCAAAAGCCTTCTTCAG		22	ATGCAAAACCTTCCTCTGCA		22	CTAACCTGGTGTCCAATAGT
					23	ATCGTACACCACATGGATTC		23	CTGCTCCAGAAGAGACAAAT		23	CACTGACTTGTGTTCTGATT
					24	CTAATTGGACCACTCTGTTC		24	ACAAGTGCCTGCAGGTGTTT		24	TGGGGTGACGTCGAAGCTCT
					25	TCCATTTCAAGAGGCTCATA		25	TGGCTTGCTGGTTGACTGGA		25	GTGTGGTCCACCGCATCACA
					26	TATCATCTGGAATCCATCTC		26	AGAAGGACCGCTATGCAGGT		26	AAACCCATGGTTGGTGTGTC
					27	TCTTGATCACCAGAGTCATG		27	GATGATCAGGGCGAAGGACA		27	TCTAAATGGGCCACTTCCAC
					28	GTATTCAGAAACCACGCTGA		28	AGTTGAAAGGGCTGATGGAG		28	CTTGGAGACACCTGGGTTCT
					29	ACGGCTGGGTAAACTACTTT		29	CCAGGGCTGTCAACTTTGTT		29	ACCTGCTAATCCTCACATGT
					30	AGGATCATTGCCCAAAATGA		30	TTCTGGAAAACACTCGCACT		30	CTGTGTTCATCTTGGTGCAA
					31	CTCCCTGTTATTGGTACAAA		31	TTTGTGGGGGGTACCAACGT		31	CAATGGCCTTATCTGTGACC
					32	GAACATCTGCTAGGAACCTT		32	AAATTTCCCCAGTCTGCACT		32	CCATCATGTCCAAAAGTCAC
					33	AACCAGATGTGTTATGTGGC		33	CAGGTTGTCCAACATTGGAA		33	TTTGTGGAGCGGATGTCCTT
					34	TGAGAGACAACAAGAGCCCA		34	TGGAGTTGTCTAGCTCTTCT		34	GTTTGGCTTGACGCTTTTCT
					35	TGACTCACCAAAGGCACATG		35	ACTGAGCAGTGGTTCTGAAG		35	TTGAGGCGCTTCCGCTGTTT
					36	TCTGCTGTATACAGTTTGTC		36	ATCTCCCCTGGTATCTCCAG		36	AAAGGGTGTCTCTTGCAGCT
					37	TTCTGTAAGTCCTGGTCATA		37	TAAGCCACCTTGGTACCCAG		37	CACATCACTGAAGTCCACAT
					38	AGAACCAGTGTTGTGCTTTG		38	AATGCATCTTGCACCAGACG		38	CCACGATCCAGTCATTCCAC
					39	TGGAGTCGCACAGGAGTTAA		39	TGGAGTCGCACAGGAGTTAA		39	AGTAAAAGGCATGATAGCCC
					40	TTAGGAAGTTCTCTCATGGC		40	TTAGGAAGTTCTCTCATGGC		40	GGAAAAGGACACTCCCCATG
					41	TCTTGCCTTCCAGAATATTG		41	TCTTGCCTTCCAGAATATTG		41	GGAGTTCAGGTGGTCAGCAA
					42	GATCATTTCATCAGTCTGGG		42	GATCATTTCATCAGTCTGGG		42	TCTGCACTATGGCATGGTTA
					43	CTACTGTACAGTGCTGACTA		43	CTACTGTACAGTGCTGACTA		43	GAATTCACAGAGTTCACCAG
					44	CATCTAGCTGCTGGTTTATA		44	CATCTAGCTGCTGGTTTATA		44	ACAGCATGCCTTAGGGATTT
					45	TAGGAAACCAACATGTTCCC		45	TAGGAAACCAACATGTTCCC		45	ATTGCGCTGAGCTCTGTGGG
					46	AACGGTTTGGGTCAAGAGTC		46	AACGGTTTGGGTCAAGAGTC		46	TTCATCTAGGTACAACATGG
					47	TGAAGGCATTGTTTCACTGC		47	TGAAGGCATTGTTTCACTGC		47	TTTTTAGCACAACCTTTTCA
					48	CTTATTTACTCGCCAAGCAT		48	CTTATTTACTCGCCAAGCAT		48	TCCACAACCATGTCCTGATA

### Sheet: Sheet2
aacactagaagacagcgggt		AACACTAGAAGACAGCGGGT
caggaggacctggggaagca		CAGGAGGACCTGGGGAAGCA
agctctggaatgaggccggc		AGCTCTGGAATGAGGCCGGC
atgccgcggcgaacttcttg		ATGCCGCGGCGAACTTCTTG
tcttccgaaggccgggacaa		TCTTCCGAAGGCCGGGACAA
caactcaaattcgctgagga		CAACTCAAATTCGCTGAGGA
ttcaggccaaacatgctgag		TTCAGGCCAAACATGCTGAG
cttgctgggggtgggtctct		CTTGCTGGGGGTGGGTCTCT
atataggggggcaccacgac		ATATAGGGGGGCACCACGAC
gtgcctgcggtacagatcta		GTGCCTGCGGTACAGATCTA
tggaagctgcgcacggtgtt		TGGAAGCTGCGCACGGTGTT
ttcctccacggcttcttcgt		TTCCTCCACGGCTTCTTCGT
ttttcccactcatctctgga		TTTTCCCACTCATCTCTGGA
aattgaagaagaagcgccgg		AATTGAAGAAGAAGCGCCGG
tcgtcactggggacagaact		TCGTCACTGGGGACAGAACT
gagttctgcagatgtgagaa		GAGTTCTGCAGATGTGAGAA
gtatctgttcccggaagatc		GTATCTGTTCCCGGAAGATC
ctactgtttcccaaagcttc		CTACTGTTTCCCAAAGCTTC
aatattaattcggtgctgga		AATATTAATTCGGTGCTGGA
gctgctgcaggctttataat		GCTGCTGCAGGCTTTATAAT
ggtcacaggaaatttcaagt		GGTCACAGGAAATTTCAAGT
ctaacctggtgtccaatagt		CTAACCTGGTGTCCAATAGT
cactgacttgtgttctgatt		CACTGACTTGTGTTCTGATT
tggggtgacgtcgaagctct		TGGGGTGACGTCGAAGCTCT
gtgtggtccaccgcatcaca		GTGTGGTCCACCGCATCACA
aaacccatggttggtgtgtc		AAACCCATGGTTGGTGTGTC
tctaaatgggccacttccac		TCTAAATGGGCCACTTCCAC
cttggagacacctgggttct		CTTGGAGACACCTGGGTTCT
acctgctaatcctcacatgt		ACCTGCTAATCCTCACATGT
ctgtgttcatcttggtgcaa		CTGTGTTCATCTTGGTGCAA
caatggccttatctgtgacc		CAATGGCCTTATCTGTGACC
ccatcatgtccaaaagtcac		CCATCATGTCCAAAAGTCAC
tttgtggagcggatgtcctt		TTTGTGGAGCGGATGTCCTT
gtttggcttgacgcttttct		GTTTGGCTTGACGCTTTTCT
ttgaggcgcttccgctgttt		TTGAGGCGCTTCCGCTGTTT
aaagggtgtctcttgcagct		AAAGGGTGTCTCTTGCAGCT
cacatcactgaagtccacat		CACATCACTGAAGTCCACAT
ccacgatccagtcattccac		CCACGATCCAGTCATTCCAC
agtaaaaggcatgatagccc		AGTAAAAGGCATGATAGCCC
ggaaaaggacactccccatg		GGAAAAGGACACTCCCCATG
ggagttcaggtggtcagcaa		GGAGTTCAGGTGGTCAGCAA
tctgcactatggcatggtta		TCTGCACTATGGCATGGTTA
gaattcacagagttcaccag		GAATTCACAGAGTTCACCAG
acagcatgccttagggattt		ACAGCATGCCTTAGGGATTT
attgcgctgagctctgtggg		ATTGCGCTGAGCTCTGTGGG
ttcatctaggtacaacatgg		TTCATCTAGGTACAACATGG
tttttagcacaaccttttca		TTTTTAGCACAACCTTTTCA
tccacaaccatgtcctgata		TCCACAACCATGTCCTGATA
